# Learning induces unique transcriptional landscapes in the auditory cortex

**DOI:** 10.1101/2023.04.15.536914

**Authors:** G. Graham, M.S. Chimenti, K.L. Knudtson, D.N. Grenard, L. Co, M. Sumner, T. Tchou, K.M. Bieszczad

**Affiliations:** Neuroscience Graduate Program, Rutgers Univ., Piscataway, NJ; Behavioral and Systems Neuroscience, Dept. of Psychology, Rutgers Univ., Piscataway, NJ; Iowa Institute of Human Genetics, Univ. of Iowa Carver College of Medicine, Iowa City, IA; Rutgers Center for Cognitive Science, Rutgers Univ., Piscataway, NJ; Dept. of Otolaryngology-Head and Neck Surgery, Rutgers Robert Wood Johnson Medical School, New Brunswick, NJ

## Abstract

Learning can induce neurophysiological plasticity in the auditory cortex at multiple timescales. Lasting changes to auditory cortical function that persist over days, weeks, or even a lifetime, require learning to induce *de novo* gene expression. Indeed, transcription is the molecular determinant for long-term memories to form with a lasting impact on sound-related behavior. However, auditory cortical genes that support auditory learning, memory, and acquired sound-specific behavior are largely unknown. This report is the first to identify in young adult male rats (Sprague-Dawley) genome-wide changes in learning-induced gene expression within the auditory cortex that may underlie the formation of long-lasting discriminative memory for acoustic frequency cues. Auditory cortical samples were collected from animals in the initial learning phase of a two-tone discrimination sound-reward task known to induce sound-specific neurophysiological and behavioral effects (e.g., Shang et al., 2019). Bioinformatic analyses on gene enrichment profiles from bulk RNA sequencing identified *cholinergic synapse (KEGG 04725), extra-cellular matrix receptor interaction (KEGG 04512)*, and *neuroactive ligand-receptor interaction (KEGG 04080)* as top biological pathways for auditory discrimination learning. The findings characterize key candidate effectors underlying changes in cortical function that support the initial formation of long-term discriminative auditory memory in the adult brain. The molecules and mechanisms identified are potential therapeutic targets to facilitate lasting changes to sound-specific auditory function in adulthood and prime for future gene-targeted investigations.
