## Supplementary Table 1 for "Learning induces unique transcriptional landscapes in the auditory cortex"

### Sheet: Sheet1
KEGG Pathway	Gene	Vehicle vs. Naïve log fold change	RGFP966 vs. Naïve log fold change
Cholinergic Synapse	Chrna7	-0.79096	-0.809268
	Adcy1	-1.29945	-1.30805
	Adcy4	0.738316	0.988648
	Chrnb2	-0.630816
	Chrna3	-1.06549
	Fos	0.953247	0.918511
	Mapk1	-0.626061	-0.624999
	Kcnj2	-0.69668	-0.736816
	Kcnq4	-0.955103
	Prkca	-0.976468
	Gnb4	-1.23306	-1.80707
	Prkacb	-0.931661	-0.878387
	Akt3	-0.601467
	Creb5	-0.917917	-1.13397
	Kcnj14	0.660055	0.898111
	Kcnq3	-0.858845	-0.807742
	Kcnj6	-0.658737
	Creb1	-0.847119	-0.753944
	Itpr2	-0.72491	-0.845161
	Gnb3	1.17644	1.33384
	Gnaq	-0.785114	-0.812714
	Kcnj3	-0.875801	-0.843475
Oxytocin signaling pathway	Camk1g	0.620993	0.829527
	Pla2g4b	0.651255	0.923006
	Nfatc4		0.711238
	Ptgs2	0.835909	0.988649
	Cacna2d1	-1.0316	-0.924487
	Prkca	-0.976468
	Gnaq	-0.785114	-0.812714
	Prkacb	-0.931661	-0.878387
	Kcnj2	-0.69668	-0.736816
	Adcy1	-1.29945	-1.30805
	Camkk2	-0.800992
	Mapk1	-0.626061	-0.624999
	Adcy4	0.738316	0.988648
	Itpr2	-0.72491	-0.845161
	Nos3	0.735027	0.871517
	Cacnb4	-1.16231	-1.03725
	Fos	0.953247	0.918511
	Kcnj14	0.660055	0.898111
	Kcnj3	-0.875801	-0.843475
	Gucy1a2	-1.16884	-1.05255
	Kcnj6	-0.658737
	Gucy1b2	1.34567	1.13181
	Prkaa2	-0.946931	-0.904826
	Cdkn1a	0.641417	0.608134
	Egfr	-0.791172	-0.651006
Morphine addiction	Gabrg2	-0.751234	-0.745617
	Gabrg3	-0.900854
	Kcnj3	-0.875801	-0.843475
	Arrb1	-0.600004	-0.670919
	Pde10a	-0.603095
	Prkca	-0.976468
	Gabrb3	-1.01123	-0.944856
	Prkacb	-0.931661	-0.878387
	Grk3	-0.638642	-0.739897
	Pde4c	0.625294	0.80414
	Gabrb2	-1.47765	-1.28284
	Kcnj6	-0.658737
	Gnb4	-1.23306	-1.80707
	Gabrg1	-0.609294
	Adcy4	0.738316	0.988648
	Adcy1	-1.29945	-1.30805
	Pde1a	-0.913968	-0.880098
	Gnb3	1.17644	1.33384
Parathyroid hormone synthesis, secretion, and action	Adcy4	0.738316	0.988648
	Itpr2	-0.72491	-0.845161
	Cdkn1a	0.641417	0.608134
	Mef2a	-0.644668
	Prkca	-0.976468
	Cyp27b1		1.66837
	Runx2	0.672349	0.827913
	Prkacb	-0.931661	-0.878387
	Creb5	-0.917917	-1.13397
	Fos	0.953247	0.918511
	Egfr	-0.791172	-0.651006
	Adcy1	-1.29945	-1.30805
	Gnaq	-0.785114	-0.812714
	Pde4c	0.625294	0.80414
	Casr	-2.37141	-1.84878
	Egr1	0.816717	0.781788
	Creb1	-0.847119	-0.753944
	Arrb1	-0.600004	-0.670919
	Mapk1	-0.626061	-0.624999
PI3K-Akt signaling pathway	Met	-0.994743	-0.904777
	Phlpp2	-0.621595
	Gnb4	-1.23306	-1.80707
	Erbb4	-1.23127	-1.27655
	Rps6kb2	0.690282	0.809319
	Il2rg		0.874511
	Cdkn1a	0.641417	0.608134
	Col6a1		0.880704
	Gnb3	1.17644	1.33384
	Lama5	0.857758	1.08746
	Col6a2		0.867985
	Bdnf	0.776165	0.914179
	Prkaa2	-0.946931	-0.904826
	Lamb2		0.643009
	Col6a5	1.20715
	Ccne2	-0.865214	-0.975773
	Efna5	-0.689496	-0.66046
	Itga1	-0.951988
	Ibsp	0.6679	0.84832
	Irs1	-0.846288	-0.691837
	Creb1	-0.847119	-0.753944
	Itga4	-1.74888
	Vwf	0.611792	0.625069
	Itgav	-0.654833	-0.642449
	Ngfr	-1.05499	-0.815597
	Fgf5		-0.937271
	Angpt2	0.727215	0.797142
	Nos3	0.735027	0.871517
	Il2ra	1.46663	1.52792
	Creb5	-0.917917	-1.13397
	Gsk3b	-0.992112	-0.912648
	Cdk6		0.943742
	Mapk1	-0.626061	-0.624999
	Egfr	-0.791172	-0.651006
	Prkca	-0.976468
	Brca1		-0.637812
	Hgf		-0.953636
	Akt3	-0.601467
	Itgb8	-1.15596	-1.39241
	Pdpk1	-1.25155	-1.17515
	Flt4		1.14254
	Itga9	-0.884811	-1.01449
	Fn1	0.67668	0.683833
	Tnn	0.799174	0.894327
	Csf3r	0.633497	0.623992
	Vegfa		0.647192
	Foxo3	-0.962164	-0.854705
MicroRNAs in cancer	Zeb2	-0.633836	-0.60478
	Efna5	-0.689496	-0.66046
	Mapk1	-0.626061	-0.624999
	Zfpm2		-0.710983
	Notch4	0.640863	0.727997
	Vim	0.629781	0.698408
	Fzd3	-0.969777	-1.0517
	Ep300	-0.830122	-0.62833
	Cdkn1a	0.641417	0.608134
	Ccne2	-0.865214	-0.975773
	Vegfa		0.647192
	Egfr	-0.791172	-0.651006
	Foxp1	-0.66882
	Bmf	-0.623698	-1.18828
	Tnn	0.799174	0.894327
	Hmox1	0.767006	0.84491
	Shc1		0.625384
	Prkce	-0.795632	-0.73874
	Met	-0.994743	-0.904777
	Ptgs2	0.835909	0.988649
	Bmpr2	-0.791386	-0.610931
	Irs2		0.794803
	Abl1	-2.9081	-2.04679
	E2f3	-0.627193	-0.687556
	Cdk6		0.943742
	Prkca	-0.976468
	Irs1	-0.846288	-0.691837
	Hdac4	-0.72272
	Brca1		-0.637812
ECM-receptor interaction	Npnt		-0.731768
	Itgav	-0.654833	-0.642449
	Tnn	0.799174	0.894327
	Fn1	0.67668	0.683833
	Itgb8	-1.15596	-1.39241
	Lamb2		0.643009
	Col6a2		0.867985
	Vwf	0.611792	0.625069
	Col6a1		0.880704
	Ibsp	0.6679	0.84832
	Col6a5	1.20715
	Itga9	-0.884811	-1.01449
	Itga4	-1.74888
	Sv2c	-1.376	-1.01659
	Lama5	0.857758	1.08746
	Dmp1	1.43334	1.15971
	Itga1	-0.951988
Neuroactive ligand-receptor interaction	Gabrb2	-1.47765	-1.28284
	Htr5a	-0.690487
	Tshr		-1.72588
	P2ry1	-0.917985
	Tbxa2r	0.750381	0.739374
	Lhb	2.27536	1.48453
	Grin3a	-1.22046	-0.931024
	Glra2		-0.913144
	Grin2a	-1.39525	-1.22765
	Mas1		0.6307
	Gabrg1	-0.609294
	Grid2	-0.867325	-0.722147
	Grm7	-0.743365	-0.638542
	Chrnb2	-0.630816
	Ptgdrl		-1.47487
	Agt		0.750389
	Chrna7	-0.79096	-0.809268
	Npff	1.21817	1.50115
	Gabrb3	-1.01123	-0.944856
	Nmb	1.40274	1.22465
	Htr1f	-0.790126	-0.729757
	Ednrb	-0.679968
	Grm5	-1.04569	-0.860922
	Gipr		0.911201
	Htr1a	-1.11332	-1.20599
	Edn1		-0.663948
	Chrne		1.06597
	Gabrg3	-0.900854
	Grik3	-0.805244	-0.863202
	Adra1d		0.700348
	Gabrg2	-0.751234	-0.745617
	Chrna3	-1.06549
	Ntsr1		-1.79394
	Crh		0.621569
	Oprd1		-0.635449
	Hcrtr2	0.985341	1.03519
	Calcrl	-0.602984	-0.743123
